# Alcohol intake triggers aberrant synaptic pruning leading to synapse loss and anxiety-like behavior

**DOI:** 10.1101/870279

**Authors:** Renato Socodato, Joana F. Henriques, Camila C. Portugal, Tiago O. Almeida, Joana Tedim-Moreira, Renata L. Alves, Teresa Canedo, Cátia Silva, Ana Magalhães, Teresa Summavielle, João B. Relvas

**Affiliations:** Instituto de Investigação e Inovação em Saúde and Instituto de Biologia Molecular e Celular, Universidade do Porto. Porto, Portugal

## Abstract

Alcohol use adversely impacts the life of millions of people worldwide. Deficits in synaptic transmission and in microglial function are common findings in human alcohol users and in animal models of alcohol intoxication. Here, we show that alcohol intake over ten consecutive days resulted in substantial loss of excitatory synapse in the prefrontal cortex, a consequence of aberrant synaptic pruning, which led to increased anxiety-like behavior. Mechanistically, these effects of alcohol intake were mediated by a detrimental increase of microglia engulfment capacity via Src-dependent activation of NFkB and consequent TNF production. Accordingly, pharmacological blockade of Src activation or TNF production by microglia, genetic ablation of TNF, or diphtheria toxin-mediated conditional ablation of microglia attenuated aberrant synaptic pruning preventing excitatory synapse loss and anxiety-like behavior. Overall, our data suggest that aberrant pruning of excitatory synapses by microglia might disrupt synaptic transmission during alcohol use.
