## Supplementary material for "Alcohol intake triggers aberrant synaptic pruning leading to synapse loss and anxiety-like behavior": Primers list

### Sheet: Sheet1
Gene	FW	RV
P2ry12	CACCTCAGCCAATACCACCT	CAGGACGGTGTACAGCAATG
Pu.1	CAGTTCTCGTCCAAGCACAA	TTTCTTCACCTCGCCTGTCT
Csfr1	CCCTAGGACAAAGCAAGCAG	GATGTCCCTAGCCAGTCCAA
Tgfbr1	AAATTGCTCGACGCTGTTCT	TTCCTGTTGGCTGAGTTGTG
Mertk	GCCCACAATGACAAAGGACT	GGGAGTAGCCATCAAAACCA
Gpr34	GGTTGCTCTTGCTGGATTTC	CCGGGCTGTTGTAGCATATT
C1qA	GTGTGCTGACCATGACCCTA	ATTCCCCTGGGTCTCCTTTA
C1qB	AGACACAGTGGGGTGAGGTC	GGTCCCCTTTCTCTCCAAAC
C1qC	GAGGACCCAAGGGTCAGAAG	TGTATCGGCCCTCCACAC
Trem2	AACTTCAGATCCTCACTGGACC	CCTGGCTGGACTTAAGCTGT
Tlr4	GCTTTCACCTCTGCCTTCAC	GCGATACAATTCCACCTGCT
Tnf	GCCACCACGCTCTTCCTGTCT	TGAGGGTCTGGGCCATAGAAC
IL-6	CACAAGTCCGGAGAGGAGAC	CAGAATTGCCATTGCACAAC
Tlr2	TTGCTCCTGCGAACTCCTAT	GCTTTCTTGGGCTTCCTCTT
Tlr7	TGGAAATTTTGGACCTCAGC	TTGCAAAGAAAGCGATTGTG
CD14	GCTCAACTTTTCCTGCGAAC	CCCGCAGTGAATTGTGACTA
Mhc-II	ATGACCCAGGACCATGTGAT	ATCTTCCAGTTCACGCCATC
Ccl2	ATCCCAATGAGTAGGCTGGA	TCTGGACCCATTCCTTCTTG
Ccl5	GTGCCCACGTCAAGGAGTA	CCCACTTCTTCTCTGGGTTG
Icam1	CGAAGGTGGTTCTTCTGAGC	GTCTGCTGAGACCCCTCTTG
Tspo	TGGGAGGTTTCACAGAGGAC	GCCAGGTAAGGGTACAGCAA
Cox-2	GCTGTACAAGCAGTGGCAAA	CCCCAAAGATAGCATCTGGA
Irak3	TGGAGGTTCTAACGGGCTG	CCATCAGTTCCATGAGGAGGTC
Tnxnrd1	CAGGGTGACTGCTCAATCCACAAAC	CTCTTCCTACCGCCAGCAACACTG
Hmox1	GAAGGGTCAGGTGTCCAGAGAAGG	CGCTCTATCTCCTCTTCCAGGGC
Gclc	CACAGACCCAACCCAGAG	TGGCACATTGATGACAACCT
Slc23a2	CACTGATAGAAGTGGTCAT	AACACTAGGAAAATCGTCAG
Gr	CACGACCATGATTCCAGATG	CAGCATAGACGCCTTTGACA
Traf2	AGAGAGTAGTTCGGCCTTTCC	GTGCATCCATCATTGGGACAG
Rip1	GAAGACAGACCTAGACAGCGG	CCAGTAGCTTCACCACTCGAC
Nik	TGTGGGAAGTGGGAGATCCTA	GGCTGAACTCTTGGCTATTCTCA
Traf1	AGGGTGGTGGAATTACAGCAA	GCAGTGTAGAAAGCTGGAGAG
IL-1b	GCCCATCCTCTGTGACTCAT	AGGCCACAGGTATTTTGTCG
IL-18	CAGACAACTTTGGCCGACTT	GGGTTCACTGGCACTTTGAT
Inf-b	CAGCTCCAAGAAAGGACGAAC	GGCAGTGTAACTCTTCTGCAT
Cx3cl1	AAATGCGAAATCATGTGCGAC	CCTGGTTTAGCTGATAGCGGAT
Cxcl1	CTGGGATTCACCTCAAGAACATC	CAGGGTCAAGGCAAGCCTC
CD163	TGGTGTGCAGGGAATTACAA	AGCTCCACTCTTCCCTCACA
Arg1	CTCCAAGCCAAAGTCCTTAGAG	AGGAGCTGTCATTAGGGACATC
Nrlp3	ATGCTGCTTCGACATCTCCT	AACCAATGCGAGATCCTGAC
Socs3	CCCTTGCAGTTCTAAGTTCAACA	ACCTTTGACAAGCGGACTCTC
Mrp8	GCGCGGACAAATGACTCTG	CACTAGGCAAGCAAGTGAGGT
Mrp14	ATACTCTAGGAAGGAAGGACACC	TCCATGATGTCATTTATGAGGGC
Cxcl10	CCAAGTGCTGCCGTCATTTTC	GGCTCGCAGGGATGATTTCAA
Nos2	GTTCTCAGCCCAACAATACAAGA	GTGGACGGGTCGATGTCAC
Spp1	AGCAAGAAACTCTTCCAAGCAA	GTGAGATTCGTCAGATTCATCCG
Adam12	TGGGACCAGAGAGGAGCTTAC	GTTGCACAGTCAGCACGTCT
CD93	ATCTCAACTGGTTTGTTCCTGC	ACTCTTCACGGTGGCAAGATT
Ccr1	CTCATGCAGCATAGGAGGCTT	ACATGGCATCACCAAAAATCCA
Siglec1	CAGGGCATCCTCGACTGTC	GGAGCATCGTGAAGTTGGTTG
Axl	ATGGCCGACATTGCCAGTG	CGGTAGTAATCCCCGTTGTAGA
Mrc1	CTCTGTTCAGCTATTGGACGC	CGGAATTTCTGGGATTCAGCTTC
Apoe	CTGACAGGATGCCTAGCCG	CGCAGGTAATCCCAGAAGC
Cybb	TGTGGTTGGGGCTGAATGTC	CTGAGAAAGGAGAGCAGATTTCG
Lyz2	ATGGAATGGCTGGCTACTATGG	ACCAGTATCGGCTATTGATCTGA
Ywhaz	GATGAAGCCATTGCTGAACTTG	GTCTCCTTGGGTATCCGATGTC
